# A single-chain antibody-based AID2 system for conditional degradation of GFP-tagged and untagged proteins

**DOI:** 10.1101/2025.01.21.633519

**Authors:** Moutushi Islam, Takefumi Negishi, Naomi Kitamoto, Yuki Hatoyama, Kanae Gamo, Ken-ichiro Hayashi, Masato T. Kanemaki

## Abstract

Protein knockdown using an improved auxin-inducible degron (AID2) technology has proven to be a powerful tool for studying protein function. The current approach requires the fusion of target proteins with a degron tag, a process typically achieved through CRISPR knock-in. However, knock-in remains challenging in non-model organisms and humans, limiting the broader applicability of AID2. To overcome this limitation, we developed a single-chain antibody AID2 (scAb-AID2) system. This approach employs an adaptor composed of a single-chain antibody fused with a degron, which recognises a target protein and induces rapid degradation in the presence of the inducer 5-Ph-IAA. We demonstrated that scAb-AID2, in combination with an anti-GFP nanobody, degraded GFP-fused proteins in human cells and *C. elegans*. Furthermore, we showed that endogenous p53 and H/K-RAS were conditionally degraded in cells expressing an adaptor encoding an anti-p53 nanobody and -RAS monobody, respectively, and led to aphidicolin sensitivity in cell culture and growth inhibition in mouse xenografts. This study paves the way for broader application of AID2-based target depletion in model and non-model organisms and for advancing therapeutic strategies.
