## Supplementary Table 1 for "A single-chain antibody-based AID2 system for conditional degradation of GFP-tagged and untagged proteins"

### Sheet: Sheet1
Supplementary Table 1: Plasmids used in this study.
Plasmid name	Description	Antibiotics	Addgene ID	Reference
mAID(WT)–GFP NB(WT)	CAG–OsTIR1(F74G)–P2A–3×HA–mAID(WT)–GFP nanobody(vhhGFP4 WT), TOL2 ITRs	Hygromycin	232297	This Study
mAID(KR)–GFP NB(KR)	CAG–OsTIR1(F74G)–P2A–3×H–mAID(KR)–GFP nanobody (vhhGFP4 KR), TOL2 ITRs	Hygromycin	232298	This Study
mAID(KR)–GFP NB(WT)	CAG–OsTIR1(F74G)–P2A–3×HA-mAID(KR)–GFP nanobody (vhhGFP4 WT), TOL2 ITRs	Hygromycin	232299	This Study
mAID(KR)–p53 NB(KR)	CAG–OsTIR1(F74G)–P2A–3×HA-mAID(KR)–p53 nanobody(Nb139KR), TOL2 ITRs	Hygromycin	232300	This Study
mAID(KR)–p53 NB(WT)	CAG–OsTIR1(F74G)–P2A–3×HA-mAID(KR)–p53 nanobody(Nb139 WT), TOL2 ITRs	Hygromycin	232301	This Study
mAID(KR)–RAS MB(KR)	CAG–OsTIR1(F74G)–P2A–3×HA-mAID(KR)–RAS monobody (NS1 KR), TOL2 ITRs	Hygromycin	232302	This Study
mAID(KR)–RAS MB(WT)	CAG–OsTIR1(F74G)–P2A–3×HA-mAID(KR)–RAS monobody (NS1 WT), TOL2 ITRs	Hygromycin	232303	This Study
mAID(KR)–2×GFP NB(WT)	pOB5mex-5 AtTIR1(F79G)–F2A–mAID(KR)–2×GFP nanobody(vhhGFP4 WT) tbb-2 3'UTR	Neomycin	232304	This Study
