## Supplementary Table 2 for "A single-chain antibody-based AID2 system for conditional degradation of GFP-tagged and untagged proteins"

### Sheet: Sheet1
Supplementary Table 2: Cell lines used in this study.
Cell line name	Genotype	Reference
HCT116 WT		Obtained from ATCC #CCL-247
HCT 116 WT GFP anobody adaptor	CAG–OsTIR1(F74G)–P2A–3×HA–mAID(WT)–GFP nanobody(vhhGFP4 WT) (Hygro)	This Study
HCT 116 KR GFP nanobody adaptor	CAG–OsTIR1(F74G)–P2A–3×HA–mAID(KR)–GFP nanobody(vhhGFP4 KR) ( Hygro)	This Study
HCT 116 Hybrid GFP nanobody adaptor	CAG–OsTIR1(F74G)–P2A–3×HA–mAID(KR)–GFP nanobody(vhhGFP4 WT) (Hygro)	This Study
HCT116 SMC6–GFP control	SMC6–mClover, CAG–OsTIR1(F74G)–P2A–3×HA–mAID(WT) (Hygro)	This Study
HCT116 SMC6–GFP, WT GFP nanobody adaptor	SMC6–mClover, CAG–OsTIR1(F74G)–P2A–3×HA–mAID(WT)–GFP nanobody(vhhGFP4 WT) (Hygro)	This Study
HCT116 SMC6–GFP, KR GFP nanobody adaptor	SMC6–mClover, CAG–OsTIR1(F74G)–P2A–3×HA–mAID(KR)–GFP nanobody(vhhGFP4 KR) (Hygro)	This Study
HCT116 SMC6–GFP, Hybrid GFP nanobody adaptor	SMC6–mClover, CAG–OsTIR1(F74G)–P2A–3×HA–mAID(KR)–GFP nanobody(vhhGFP4 WT) (Hygro)	This Study
HCT116 RAD21–GFP control	RAD21–mClover, CAG–OsTIR1(F74G)–P2A–3×HA–mAID(WT) (Hygro)	This Study
HCT116 RAD21–GFP, WT GFP nanobody adaptor	RAD21–mClover, CAG–OsTIR1(F74G)–P2A–3×HA–mAID(WT) GFP nanobody(vhhGFP4 WT) (Hygro)	This Study
HCT116 RAD21–GFP, KR GFP nanobody adaptor	RAD21–mClover, CAG–OsTIR1(F74G)–P2A–3×HA–mAID(KR) GFP nanobody(vhhGFP4 KR) (Hygro)	This Study
HCT116 RAD21–GFP, Hybrid GFP nanobody adaptor	RAD21–mClover, CAG–OsTIR1(F74G)–P2A–3×HA–mAID(KR) GFP nanobody(vhhGFP4 WT) (Hygro)	This Study
HCT116 DHC1–GFP, control	DHC1–mClover, CAG–OsTIR1(F74G)–P2A–3×HA–mAID(WT) (Hygro)	This Study
HCT116 DHC1–GFP, WT GFP nanobody adaptor	DHC1–mClover, CAG–OsTIR1(F74G)–P2A–3×HA–mAID(WT) GFP nanobody(vhhGFP4 WT) (Hygro)	This Study
HCT116 DHC1–GFP, KR GFP nanobody adaptor	DHC1–mClover, CAG–OsTIR1(F74G)–P2A–3×HA–mAID(KR) GFP nanobody(vhhGFP4 KR) (Hygro)	This Study
HCT116 DHC1–GFP, Hybrid GFP nanobody adaptor	DHC1–mClover, CAG–OsTIR1(F74G)–P2A–3×HA–mAID(KR) GFP nanobody(vhhGFP4 WT) (Hygro)	This Study
HCT116 RAD21–mAID–GFP	RAD21–mAID–Clover (Neo, Hygro), CMV-OsTIR1(F74G)	Yesbolatova et al. Nat. Commun., 2020
HCT116 SMC6–mAID–GFP	SMC6–mAID–Clover (Hygro), CMV-OsTIR1(F74G)	This Study
HCT116 KR p53 nanobody adaptor	CAG–OsTIR1(F74G)–P2A–3×HA–mAID(KR) p53 nanobody(Nb139 KR) (Hygro)	This Study
HCT116 Hybrid p53 nanobody adaptor	CAG–OsTIR1(F74G)–P2A–3×HA–mAID(KR) p53 nanobody(Nb139 WT) (Hygro)	This Study
HCT 116 p53 KO	p53-/-, CMV-OsTIR1(F74G)	Saito et al. elife, 2022
HCT116 H-RAS KR monobody adaptor	CAG–OsTIR1(F74G)–P2A–3×HA–mAID(KR) H-RAS monobody(NS1 KR) (Hygro)	This Study
HCT116 H-RAS Hybrid monobody adaptor	CAG–OsTIR1(F74G)–P2A–3×HA–mAID(KR) H-RAS monobody(NS1 WT) (Hygro)	This Study
