## Supplementary Table 3 for "A single-chain antibody-based AID2 system for conditional degradation of GFP-tagged and untagged proteins"

### Sheet: Sheet1
Supplementary Table 3: Antibodies ues in this study.
Antigen	Type	Method	Dilution	Product number	Company
Primary antibody
SMC6 (A3)	Mouse Monoclonal	IB	1:1000	sc-365742	SantaCruz
RAD21	Mouse Monoclonal	IB	1:1000	sc-271601	SantaCruz
Dynein heavy chain	Rabbit Polyclonal	IB	1:1000	sc-9115	SantaCruz
p53	Mouse Monoclonal	IB/ IF	1:3000	K0181-3	MBL
HRAS	Rabbit Polyclonal	IB	1:2000	18295-1-AP	PGI Proteintech
Tubulin	hFAB Rhodamine	IB	1:3000	12004165	BioRad
GAPDH	hFAB Rhodamine	IB	1:3000	12004168	BioRad
OsTIR1	Rabbit Polyclonal	IB	1:3000	PD048	MBL
HA	Mouse Monoclonal	IB/IF	1:3000	sc-7392	SantaCruz
Secondary antibody
Anti-rabbit IgG	Goat Polyclonal StarBright Blue 700	IB	1:3000	12004162	BioRad
Anti-rabbit IgG	Goat Polyclonal DyLight 800	IB	1:3000	SA5-35571	Thermo Fisher Scientific
Anti-mouse IgG	Goat Polyclonal IRDye 800	IB	1:3000	ab216772	Abcam
Anti-rabbit IgG	Goat Polyclonal Alexa Fluor 488 plus	IF	1:1000	A32731	Thermo Fisher Scientific
Anti-rabbit IgG	Goat Polyclonal Alexa Fluor 488	IF	1:1000	A11034	Life technologies
Anti-mouse IgG	Goat Polyclonal Alexa Fluor 647	IF	1:1000	A-21236	Life technologies
