## Supplementary Table 4 for "A single-chain antibody-based AID2 system for conditional degradation of GFP-tagged and untagged proteins"

### Sheet: Sheet1
Supplementary Table 4: C. elegans strains used in this study.
Strain	Description	Genotype	Method	Resource/Reference
N2	wild type			CGC
RW12263	wrm-1::GFP w/o adaptor	wrm-1(st12263[wrm-1::TY1::EGFP::3xFLAG]) III		CGC
HS4162	+ adaptor only	osIs222 [Pmex-5::AtTIR1(F79G)::F2A::GFP hybrid adaptor + loxp+Pmyo-2::GFP+ Prps-27:: neoR + loxp] V	CRISPR–Cas9-mediated insertion	This study
HS4163	wrm-1::GFP +adaptor	st12263 III; osIs222 V	RW12263 cross with HS4162	This study
